# Single-cell analyses identify circulating anti-tumor CD8 T cells and markers for their enrichment

**DOI:** 10.1101/2020.09.30.294959

**Authors:** Kristen E. Pauken, Osmaan Shahid, Kaitlyn A. Lagattuta, Kelly M. Mahuron, Jacob M. Luber, Margaret M. Lowe, Linglin Huang, Conor Delaney, Jaclyn M. Long, Megan E. Fung, Kathleen Newcomer, Katy K. Tsai, Melissa Chow, Samantha Guinn, Juhi R. Kuchroo, Kelly P. Burke, Jason M. Schenkel, Michael D. Rosenblum, Adil I. Daud, Arlene H. Sharpe, Meromit Singer

## Abstract

The ability to monitor anti-tumor CD8^+^ T cell responses in the blood has tremendous therapeutic potential. Here, we used paired single-cell RNA sequencing and T cell receptor (TCR) sequencing to detect and characterize “tumor matching” (TM) CD8^+^ T cells in the blood of mice with MC38 tumors and melanoma patients using the TCR as a molecular barcode. TM cells showed increased activation compared to non-matching T cells in blood, and appeared less exhausted than matching counterparts in tumor. Importantly, PD-1, which has been used to identify putative circulating anti-tumor CD8^+^ T cells, showed poor sensitivity for identifying TM cells. By leveraging the transcriptome we identified candidate cell surface marker panels for TM cells in mice and melanoma patients, and validated NKG2D, CD39, and CX3CR1 in mice. These data demonstrate that the TCR can be used to identify tumor-relevant populations for comprehensive characterization, reveal unique transcriptional properties of TM cells, and develop marker panels for tracking and analysis of these cells.

**Summary:** Using single-cell RNA-sequencing coupled with TCR sequencing, we detected CD8^+^ T cell clones shared between blood and tumor in mice and melanoma patients, characterized these matching clones in blood and tumor, and identified potential biomarkers for their isolation in blood.
