## Supplementary material for "Single-cell analyses identify circulating anti-tumor CD8 T cells and markers for their enrichment": Table S5

### Sheet: Sheet1
mouse 4						mouse 5
gate	sensitivity	specificity	number of genes			gate	sensitivity	specificity	number of genes
NKG2D	0.783394	0.89324	1			NKG2D	0.924419	0.825456	1
CD39	0.501805	0.902564	1			CD39	0.738372	0.751519	1
CX3CR1	0.440433	0.807459	1			CX3CR1	0.247093	0.928764	1
NKG2D & CD39	0.353791	0.968298	2			NKG2D & CD39	0.706395	0.904794	2
NKG2D & CX3CR1	0.357401	0.969697	2			NKG2D & CX3CR1	0.241279	0.968602	2
CD39 & CX3CR1	0.234657	0.970163	2			CD39 & CX3CR1	0.206395	0.957799	2
NKG2D & CD39 & CX3CR1	0.162455	0.985548	3			NKG2D & CD39 & CX3CR1	0.203488	0.973666	3
NKG2D | CD39	0.931408	0.827506	2			NKG2D | CD39	0.956395	0.672181	2
NKG2D | CX3CR1	0.866426	0.731002	2			NKG2D | CX3CR1	0.930233	0.785618	2
CD39 | CX3CR1	0.707581	0.73986	2			CD39 | CX3CR1	0.77907	0.722485	2
NKG2D | CD39 | CX3CR1	0.942238	0.680653	3			NKG2D | CD39 | CX3CR1	0.959302	0.648211	3
(NKG2D & CD39) | CX3CR1	0.631769	0.79021	3			(NKG2D & CD39) | CX3CR1	0.75	0.859892	3
(NKG2D | CD39) & CX3CR1	0.429603	0.954312	3			(NKG2D | CD39) & CX3CR1	0.244186	0.952735	3
NKG2D & (CD39 | CX3CR1)	0.631769	0.79021	3			NKG2D & (CD39 | CX3CR1)	0.75	0.859892	3
NKG2D | (CD39 & CX3CR1)	0.855596	0.877855	3			NKG2D | (CD39 & CX3CR1)	0.927326	0.809588	3
(NKG2D & CX3CR1) | CD39	0.696751	0.886713	3			(NKG2D & CX3CR1) | CD39	0.776163	0.746455	3
(NKG2D | CX3CR1) & CD39	0.425993	0.952914	3			(NKG2D | CX3CR1) & CD39	0.709302	0.888926	3
