## Supplementary material for "Single-cell analyses identify circulating anti-tumor CD8 T cells and markers for their enrichment": Table S7

### Sheet: Sheet1
patient	sample physical details	general age	gender	stage of disease at diagnosis	Traitment at time of samples taken
K409	primary tumor, LN metastasis, blood	65	M	StageIIIC	naïve
K411	LN metastasis, blood, blood_longitudinal	59	F	Stage III C	naïve for tumor+blood initial sample. On treatment for longitudinal sample.
K468	axillary subcutaneous metastasis, blood, blood_longitudinal	36	M	Stage IVB	naïve for tumor+blood initial sample. On treatment for longitudinal sample.
K484	LN metastasis, blood	70	M	Stage IIIC	Naïve for tumor+blood initial sample.
