## Supplementary material for "Single-cell analyses identify circulating anti-tumor CD8 T cells and markers for their enrichment": Table S11

### Sheet: overlap_mouse_human_p.csv
	pvalue_threshold	min_numer_of_samples_significant	pvalue_significance	number_genes_overlaping	number_genes_mouse	number_genes_human	list_intersecting_markers	list_mouse_only	list_human_only
1	0.01	1	8.39e-07	93	695	141	ACHE, ADAM8, ANXA5, B2M, BSG, CALR, CAP1, CD2, CD200R1, CD38, CD3G, CD7, CD74, CD82, CTSB, CTSD, CX3CR1, CXCR3, CXCR6, ENTPD1, EZR, F2R, FASLG, GABARAPL1, GCNT1, HAVCR2, HSPA5, IFITM1, IL10RA, IL2RB, IL2RG, ITGA1, ITGA5, ITGAE, ITGAL, ITGB1, ITGB2, KLRC2, KLRD1, LAG3, LGALS1, MSN, NCKAP1L, PAM, PDCD1, PTGER2, PTPRC, PTPRCAP, PTPRJ, SELPLG, SLAMF1, SLAMF7, STX4, TGFB1, TGFBR3, TIGIT, TNFRSF18, TNF…	ABCB1, ABCG2, ACE, ACVR1B, ACVR2A, ACVRL1, ADA, ADAM10, ADAM17, ADAM9, ADRB1, AGRN, ALCAM, AMICA1, APOE, APP, AQP11, ARSA, ART1, ATP6AP2, ATPIF1, AXL, BACE1, BMPR1A, BMPR2, C3AR1, C5AR1, C8G, CAPN5, CAST, CCR1, CCR2, CCR4, CCR5, CCR6, CCR8, CCRL2, CD151, CD160, CD164, CD19, CD1D, CD200, CD22, CD226, CD244, CD247, CD24, CD274, CD2BP2, CD302, CD36, CD3E, CD4, CD40, CD40LG, CD44, CD46, CD47, CD48, C…	AAMP, CD27, CD28, CD3D, CD70, CD8A, CD96, CD99, FAS, FCGR3A, HSPD1, IFNGR1, IL21R, LAYN, LYST, MIF, PDE4B, SLC3A2, VCAM1, ATP5B_negation, CALR_negation, CD2_negation, CD247_negation, CD3E_negation, CD44_negation, CD47_negation, CD48_negation, CD5_negation, CD52_negation, CD8B_negation, CD99_negation, CORO1A_negation, FLT3LG_negation, GDI2_negation, HCST_negation, HSP90AA1_negation, HSPA5_negation…
2	0.01	2	5.09e-12	25	140	59	ADAM8, ANXA5, CD2, CD82, CXCR3, GABARAPL1, IL2RG, ITGB1, ITGB2, KLRD1, LAG3, LGALS1, PDCD1, TGFB1, TIGIT, C1QBP_negation, CCR7_negation, CD55_negation, HSP90AB1_negation, IL6ST_negation, IL7R_negation, LTB_negation, MIF_negation, PEBP1_negation, SELL_negation	ADAM17, ALCAM, AMICA1, ATPIF1, B2M, BSG, CAP1, CAST, CCR2, CCR5, CCR8, CD160, CD226, CD244, CD247, CD3E, CD3G, CD44, CD47, CD48, CD52, CD68, CD7, CD80, CD86, CD8B, CLIC4, CLPTM1, CMTM7, CORO1A, CTSB, CTSD, CX3CR1, CXCR6, ENTPD1, ERP44, EZR, FASLG, FERMT3, FLOT2, FLT3LG, GCNT1, GDI2, GPR160, GYPC, HAVCR2, HCST, HMMR, ICOS, IDE, IFITM1, IFITM3, IL10RA, IL12RB1, IL12RB2, IL15RA, IL18R1, IL18RAP, IL2…	CD74, CD8A, CD99, F2R, FCGR3A, HSPA5, IFNGR1, IL2RB, LYST, PDE4B, TGFBR3, CD37_negation, CD3E_negation, CD44_negation, CD48_negation, CD5_negation, CD52_negation, CD6_negation, CD7_negation, CD8B_negation, CORO1A_negation, ERP29_negation, FLT3LG_negation, GYPC_negation, HCST_negation, HSP90AA1_negation, HSPA8_negation, HSPB1_negation, IFITM1_negation, RALA_negation, S1PR1_negation, SIVA1_negation…
3	0.01	3	1.55e-09	11	56	29	CXCR3, ITGB2, KLRD1, LGALS1, PDCD1, C1QBP_negation, CCR7_negation, HSP90AB1_negation, IL7R_negation, LTB_negation, MIF_negation	AMICA1, ANXA5, B2M, CAP1, CCR2, CCR5, CD160, CD226, CD3E, CD44, CD48, CD52, CD7, CD82, CMTM7, CORO1A, CTSD, CX3CR1, CXCR6, ENTPD1, FASLG, GCNT1, IFITM1, IL10RA, IL18R1, IL18RAP, ITGA4, ITGB1, ITGB7, KLRC1, KLRK1, LAG3, NRP1, PTPRCAP, ROCK1, SELPLG, SLAMF7, SMPD1, SPN, TIGIT, CD69_negation, IL4R_negation, IL6R_negation, LY6E_negation, SELL_negation	CD74, CD8A, CD99, F2R, TGFBR3, CD37_negation, CD44_negation, CD7_negation, CORO1A_negation, ERP29_negation, FLT3LG_negation, GYPC_negation, HSPA8_negation, HSPB1_negation, IFITM1_negation, PEBP1_negation, TGFBR2_negation, TMEM123_negation
4	0.05	1	1.21e-40	508	782	727	ABCG2, ACE, ACHE, ACVR1B, ACVR2B, ADAM8, ADAM9, ADRB1, AGRN, AMN, ANXA5, APOE, AQP11, ATP5B, B2M, BACE1, BSG, C3AR1, C5AR1, C8G, CALR, CAP1, CAPN5, CCR1, CCR2, CCR5, CCR8, CCRL2, CD151, CD160, CD19, CD2, CD200, CD200R1, CD244, CD274, CD28, CD302, CD36, CD38, CD3D, CD3G, CD40, CD68, CD7, CD74, CD79B, CD80, CD82, CD84, CD86, CD9, CD93, CD96, CDH1, CEP290, CIITA, CLIC4, CMTM4, CSF1R, CTLA4, CTSB, CT…	ABCA1, ABCB1, ACVR2A, ACVRL1, ADA, ADAM10, ADAM17, AGTRAP, AIMP1, ALCAM, AMICA1, ANXA9, APP, ARSA, ART1, ATP6AP2, ATPIF1, AXL, B4GALT1, BMPR1A, BMPR2, BTLA, CAST, CCR4, CCR6, CD164, CD1D, CD22, CD226, CD247, CD24, CD2BP2, CD320, CD3E, CD4, CD40LG, CD44, CD46, CD47, CD48, CD5, CD52, CD6, CD81, CD83, CD8B, CD99L2, CDH13, CDON, CHRNB2, CKLF, CLPTM1, CMTM3, CMTM7, CNRIP1, CNTF, CORO1A, CR1L, CR2, CTS…	AAMP, ABCG1, AMOT, ANPEP, CCND2, CD14, CD248, CD27, CD33, CD3EAP, CD70, CD8A, CD99, CHRNA1, CLEC7A, CNP, CSF3R, CTF1, CXCR2, CXCR4, DSCAML1, EDN3, EFNA5, ENG, ENTPD5, EPHB4, FBLN5, FCGR3A, FERMT2, FGF22, FLT1, FUT4, GAS6, GHSR, HBEGF, HSP90AB1, HSPD1, IFNGR1, IGF2R, IL17RB, IL1R1, IL1R2, IL1RN, IL21R, IL5RA, ITGB4, LAYN, LYST, MIF, MPP3, MRC2, MUC16, NCAM1, NTRK1, NTRK2, OCLN, PCSK6, PDE4B, PDGFA…
5	0.05	2	5.53e-08	62	499	107	ADAM8, ANXA5, BSG, CAP1, CD2, CD200R1, CD38, CD3G, CD74, CD82, CXCR3, CXCR6, ENTPD1, EZR, F2R, GABARAPL1, GCNT1, HAVCR2, HSPA5, IL2RB, IL2RG, ITGA1, ITGB1, ITGB2, KLRC2, KLRD1, LAG3, LGALS1, PDCD1, TGFB1, TIGIT, TMX3, TNFRSF12A, TNFRSF9, TNFSF10, ABCG1_negation, C1QBP_negation, CCR7_negation, CD27_negation, CD37_negation, CD3D_negation, CD55_negation, CD7_negation, CD74_negation, GYPC_negation, H…	ABCB1, ADAM17, ADAM9, ADRB1, AGRN, AGTRAP, ALCAM, AMICA1, APOE, AQP11, ART1, ATP5B, ATP6AP2, ATPIF1, AXL, B2M, B4GALT1, BMPR1A, BMPR2, C8G, CAST, CCR1, CCR2, CCR4, CCR5, CCR6, CCR8, CCRL2, CD160, CD19, CD1D, CD22, CD226, CD244, CD247, CD24, CD3D, CD3E, CD4, CD40, CD40LG, CD44, CD46, CD47, CD48, CD52, CD68, CD7, CD79B, CD80, CD83, CD86, CD8B, CD93, CD99L2, CDH13, CDON, CHRNB2, CIITA, CKLF, CLIC4, …	ACHE, CALR, CD8A, CD99, FCGR3A, IFNGR1, IL21R, ITGA5, LAYN, LYST, PDE4B, TGFBR3, VCAM1, AAMP_negation, ATP6AP2_negation, CALR_negation, CD164_negation, CD247_negation, CD28_negation, CD3E_negation, CD44_negation, CD47_negation, CD48_negation, CD5_negation, CD52_negation, CD6_negation, CD8B_negation, CORO1A_negation, ERP29_negation, FLT3LG_negation, GDI2_negation, HCST_negation, HSP90AA1_negation,…
6	0.05	3	4.7e-13	17	73	41	CD82, CXCR3, IL2RB, ITGB2, KLRD1, LAG3, LGALS1, PDCD1, TIGIT, C1QBP_negation, CCR7_negation, HSP90AB1_negation, IL7R_negation, LTB_negation, MIF_negation, PEBP1_negation, SELL_negation	AMICA1, ANXA5, B2M, CAP1, CCR2, CCR5, CD160, CD226, CD3E, CD44, CD47, CD48, CD52, CD7, CD86, CMTM7, CORO1A, CTSD, CX3CR1, CXCR6, ENTPD1, FASLG, GCNT1, ICAM1, ICOS, IFITM1, IL10RA, IL15RA, IL18R1, IL18RAP, ITGA4, ITGAL, ITGAX, ITGB1, ITGB7, KLRC1, KLRK1, M6PR, MS4A6A, NRP1, PSTPIP1, PTPRCAP, ROCK1, SELPLG, SLAMF7, SMPD1, SPN, THY1, TNFSF14, CD69_negation, CNP_negation, IL4R_negation, IL6R_negation…	ADAM8, CD74, CD8A, CD99, F2R, TGFB1, TGFBR3, CD37_negation, CD3D_negation, CD44_negation, CD48_negation, CD52_negation, CD7_negation, CORO1A_negation, ERP29_negation, FLT3LG_negation, GYPC_negation, HSPA8_negation, HSPB1_negation, IFITM1_negation, RALA_negation, S1PR1_negation, TGFBR2_negation, TMEM123_negation
