## Supplementary material for "Single-cell analyses identify circulating anti-tumor CD8 T cells and markers for their enrichment": Table S12

### Sheet: Sheet1
	average rank	rank in K409	rank in K411	rank in K411 longitudinal	rank in K468	rank in K468 longitudinal	rank in K84
LTB_negation	1.16667	1	1	1	1	2	1
CCR7_negation	3.66667	4	2	2	2	1	11
GYPC_negation	4.83333	8	4	4	3	4	6
FLT3LG_negation	5.33333	2	6	3	6	11	4
IL7R_negation	5.5	7	9	5	5	5	2
HSP90AB1_negation	8.5	9	15	9	7	3	8
TGFBR2_negation	9	12	5	6	4	14	13
HSPA8_negation	9.16667	14	11	7	10	6	7
CORO1A_negation	9.83333	13	7	12	11	7	9
HSPB1_negation	10	10	10	8	8	12	12
CD37_negation	10	11	14	10	13	9	3
ERP29_negation	10.1667	15	8	11	14	8	5
C1QBP_negation	10.5	5	13	13	12	10	10
KLRD1	11	6	3	15	15	13	14
LGALS1	11.3333	3	12	14	9	15	15
