## Supplementary material for "Single-cell analyses identify circulating anti-tumor CD8 T cells and markers for their enrichment": Table S13

### Sheet: AUC
gate	AUC in all cells			AUC in K409			AUC in K411			AUC in K411 longitudinal			AUC in K468			AUC K468 longitudinal			AUC in K484
	point estimate	95% CI	p	point estimate	95% CI	p	point estimate	95% CI	p	point estimate	95% CI	p	point estimate	95% CI	p	point estimate	95% CI	p	point estimate	95% CI	p
CCR7_negation	0.742	0.736 - 0.748	< 0.0001	0.668	0.657 - 0.68	0.0003	0.708	0.659 - 0.756	< 0.0001	0.697	0.671 - 0.722	< 0.0001	0.707	0.689 - 0.725	< 0.0001	0.798	0.791 - 0.805	< 0.0001	0.595	0.574 - 0.614	< 0.0001
FLT3LG_negation	0.619	0.612 - 0.626	< 0.0001	0.746	0.697 - 0.776	< 0.0001	0.624	0.562 - 0.686	0.0002	0.670	0.640 - 0.698	< 0.0001	0.652	0.630 - 0.674	< 0.0001	0.595	0.587 - 0.603	< 0.0001	0.674	0.646 - 0.700	< 0.0001
GYPC_negation	0.647	0.638 - 0.655	< 0.0001	0.581	0.431 - 0.726	0.109	0.634	0.551 - 0.716	0.0013	0.664	0.630 - 0.696	< 0.0001	0.676	0.651 - 0.700	< 0.0001	0.673	0.664 - 0.682	< 0.0001	0.634	0.601 - 0.665	< 0.0001
LTB_negation	0.772	0.765 - 0.779	< 0.0001	0.803	0.76 - 0.835	< 0.0001	0.749	0.699 - 0.795	< 0.0001	0.785	0.751 - 0.818	< 0.0001	0.741	0.719 - 0.762	< 0.0001	0.778	0.77 - 0.787	< 0.0001	0.722	0.696 - 0.749	< 0.0001

### Sheet: Sensitivity and Specificity
sensitivity and specificity calcuated at the COMET-derived cutoffs, 0.001 for each marker here
	all cells						K409						K411						K411 longitudinal						K468						K468 longitudinal						K484
gate	Sensitivity			Specificity			Sensitivity			Specificity			Sensitivity			Specificity			Sensitivity			Specificity			Sensitivity			Specificity			Sensitivity			Specificity			Sensitivity			Specificity
	point estimate	95% CI	p	point estimate	95% CI	p	point estimate	95% CI	p	point estimate	95% CI	p	point estimate	95% CI	p	point estimate	95% CI	p	point estimate	95% CI	p	point estimate	95% CI	p	point estimate	95% CI	p	point estimate	95% CI	p	point estimate	95% CI	p	point estimate	95% CI	p	point estimate	95% CI	p	point estimate	95% CI	p
CCR7_negation	0.827	0.816 - 0.838	< 0.0001	0.621	0.614 - 0.627	< 0.0001	1.000	1.000-1.000	0.0022	0.337	0.313 - 0.361	0.3627	0.934	0.864 - 0.985	< 0.0001	0.475	0.397 - 0.551	0.001	0.841	0.787 - 0.891	< 0.0001	0.536	0.521 - 0.552	0.0192	0.873	0.846 - 0.900	< 0.0001	0.533	0.510 - 0.558	< 0.0001	0.804	0.791 - 0.818	< 0.0001	0.724	0.716 - 0.732	< 0.0001	0.922	0.892 - 0.950	< 0.0001	0.265	0.237 - 0.293	0.0001
FLT3LG_negation	0.780	0.768 - 0.793	< 0.0001	0.447	0.440 - 0.454	< 0.0001	0.947	0.818 - 1.000	< 0.0001	0.532	0.507 - 0.557	0.3234	0.817	0.714 - 0.911	0.0018	0.424	0.346 - 0.503	0.0409	0.799	0.739 - 0.854	< 0.0001	0.525	0.510 - 0.540	0.033	0.705	0.668 - 0.742	< 0.0001	0.572	0.549 - 0.596	< 0.0001	0.793	0.779 - 0.808	< 0.0001	0.386	0.378 - 0.395	< 0.0001	0.761	0.714 - 0.806	< 0.0001	0.554	0.524 - 0.585	< 0.0001
GYPC_negation	0.340	0.325 - 0.354	< 0.0001	0.819	0.814 - 0.824	< 0.0001	0.472	0.235 - 0.714	0.0196	0.751	0.729 - 0.773	0.4106	0.401	0.279 - 0.528	0.0023	0.830	0.769 - 0.888	0.0272	0.354	0.287 - 0.423	< 0.0001	0.804	0.791 - 0.816	0.1374	0.196	0.164 - 0.229	< 0.0001	0.926	0.913 - 0.938	< 0.0001	0.361	0.344 - 0.378	< 0.0001	0.821	0.814 - 0.827	< 0.0001	0.362	0.311 - 0.414	< 0.0001	0.793	0.767 - 0.818	0.0013
LTB_negation	0.718	0.704 - 0.732	< 0.0001	0.768	0.762 - 0.774	< 0.0001	0.893	0.733 - 1.000	< 0.0001	0.658	0.635 - 0.682	0.2855	0.917	0.840 - 0.982	< 0.0001	0.563	0.486 - 0.642	0.0002	0.614	0.542 - 0.684	< 0.0001	0.860	0.850 - 0.871	0.0001	0.666	0.626 - 0.704	< 0.0001	0.755	0.734 - 0.776	< 0.0001	0.727	0.711 - 0.743	< 0.0001	0.765	0.758 - 0.773	< 0.0001	0.736	0.688 - 0.783	< 0.0001	0.652	0.622 - 0.681	< 0.0001
(CCR7_negation & FLT3LG_negation & GYPC_negation) | LTB_negation	0.751	0.738 - 0.765	< 0.0001	0.745	0.739 - 0.751	< 0.0001	0.947	0.818 - 1.000	< 0.0001	0.614	0.589 - 0.638	0.2919	0.916	0.839 - 0.982	< 0.0001	0.532	0.453 - 0.611	0.0005	0.677	0.608 - 0.742	< 0.0001	0.816	0.804 - 0.828	< 0.0001	0.685	0.646 - 0.721	< 0.0001	0.749	0.728 - 0.769	< 0.0001	0.761	0.746 - 0.776	< 0.0001	0.750	0.742 - 0.757	< 0.0001	0.778	0.733 - 0.822	< 0.0001	0.625	0.595 - 0.656	< 0.0001
CCR7_negation & FLT3LG_negation & GYPC_negation & LTB_negation	0.220	0.207 - 0.233	< 0.0001	0.951	0.948 - 0.954	< 0.0001	0.369	0.154 - 0.600	0.0005	0.925	0.911 - 0.938	0.3097	0.317	0.203 - 0.438	< 0.0001	0.968	0.938 - 0.994	0.0001	0.201	0.145 - 0.261	< 0.0001	0.974	0.969 - 0.979	0.0026	0.135	0.107 - 0.164	< 0.0001	0.962	0.953 - 0.971	< 0.0001	0.234	0.219 - 0.249	< 0.0001	0.948	0.944 - 0.951	< 0.0001	0.222	0.178 - 0.267	< 0.0001	0.920	0.902 - 0.937	0.0001
CCR7_negation | FLT3LG_negation | GYPC_negation | LTB_negation	0.950	0.943 - 0.956	< 0.0001	0.254	0.248 - 0.260	< 0.0001	1.000	1.000-1.000	0.0386	0.171	0.153 - 0.19	0.4083	0.984	0.945 - 1.000	0.0021	0.152	0.098 - 0.208	0.0742	0.942	0.906 - 0.973	< 0.0001	0.249	0.235 - 0.262	0.0996	0.936	0.915 - 0.956	< 0.0001	0.328	0.305 - 0.351	< 0.0001	0.949	0.941 - 0.957	< 0.0001	0.267	0.260 - 0.275	< 0.0001	0.979	0.962 - 0.994	< 0.0001	0.134	0.113 - 0.156	0.0013
