## Supplementary material for "Single-cell analyses identify circulating anti-tumor CD8 T cells and markers for their enrichment": Table S15

### Sheet: Sheet1
	K409		K411		K468		K484
	exact matching	clustering	exact matching	clustering	exact matching	clustering	exact matching	clustering
BTLA	0.549	0.552	0.491	0.49	0.498	0.499	0.497	0.497
CTLA4	0.593	0.626	0.478	0.488	0.497	0.496	0.483	0.483
HAVCR2	0.68	0.663	0.5	0.5	0.5	0.501	0.5	0.5
LAG3	0.793	0.812	0.545	0.541	0.535	0.537	0.512	0.508
CD160	0.487	0.487	0.497	0.497	0.507	0.507	0.499	0.498
PDCD1	0.837	0.855	0.487	0.5	0.494	0.57	0.499	0.503
TIGIT	0.83	0.82	0.505	0.504	0.512	0.511	0.5	0.497
CCR7 negation	0.668	0.667	0.708	0.716	0.707	0.695	0.595	0.588
FLT3LG negation	0.746	0.743	0.624	0.631	0.652	0.642	0.674	0.662
GYPC negation	0.582	0.581	0.634	0.613	0.676	0.665	0.634	0.631
LTB negation	0.803	0.816	0.749	0.746	0.741	0.734	0.722	0.713
